# CAM emerges in a leaf metabolic model under water-saving constraints in different environments

**DOI:** 10.1101/2020.01.20.912782

**Authors:** Nadine Töpfer, Thomas Braam, Sanu Shameer, R. George Ratcliffe, Lee J. Sweetlove

## Abstract

Crassulacean Acid Metabolism (CAM) evolved in arid environments as a water-saving alternative to C_3_ photosynthesis. There is great interest in engineering more drought-resistant crop species by introducing CAM into C_3_ plants. However, one of the open questions is whether full CAM or alternative water-saving flux modes would be more productive in the environments typically experienced by C_3_ crops. To study the effect of temperature and relative humidity on plant metabolism we coupled a time-resolved diel model of leaf metabolism to an environment-dependent gas-exchange model. This model allowed us to study the emergence of CAM or CAM-like behaviour as a result of a trade-off between leaf productivity and water-saving. We show that vacuolar storage capacity in the leaf is a major determinant of the extent of CAM and shapes the occurrence of phase II and IV of the CAM cycle. Moreover, the model allows us to study alternative flux routes and we identify mitochondrial isocitrate dehydrogenase (ICDH) and an isocitrate-citrate-proline-2OG cycle as a potential contributor to initial carbon fixation at night. Simulations across a wide range of environmental parameters show that the water-saving potential of CAM strongly depends on the environment and that the additional water-saving effect of carbon fixation by ICDH can reach up to 4% for the conditions tested.
