## Supplementary Table 1 for "CAM emerges in a leaf metabolic model under water-saving constraints in different environments"

### Sheet: Leaf parameters
Supplementary Table 1 - Leaf Parameters for different C3 and CAM species
"CAM emerges in a leaf metabolic model under water-saving constraints in different environments"
Nadine Töpfer, Thomas Braam, Sanu Shameer, R. George Ratcliffe, Lee J. Sweetlove
CAM speices	Porosity	Mesophyll thichness in μm	1 - Porosity	Mesophyll thichness x (1-Porosity) in μm	Average Mesophyll thichness x (1-Porosity) in μm
Acanthostachys strobiliacea	0.1	588	0.9	529.2	455.579
Aechmea fendleri	0.05	130	0.95	123.5
Aechmea fulgens	0.12	519	0.88	456.72
Aechmea penduliflora	0.08	364	0.92	334.88
Bilbergia elegans	0.15	474	0.85	402.9
Deuterochonia schreiteri	0.16	701	0.84	588.84
Hechtia caerulea	0.08	374	0.92	344.08
Hechtia marnier-lapostolleii	0.2	652	0.8	521.6
Quesnelia marmorata	0.09	487	0.91	443.17
Tillandsia caulescens	0.04	540	0.96	518.4
Tillandsia recurvata	0.1	707	0.9	636.3
Tillandsia usneoides	0.04	591	0.96	567.36
C3 species
Brocchinia hechtioides	0.73	340	0.27	91.8	153.644
Greigia sphacelata	0.38	396	0.62	245.52
Guzmania lingulata	0.4	127	0.6	76.2
Guzmania zahnii	0.37	168	0.63	105.84
Nidularium innocentii	0.3	152	0.7	106.4
Ochagavia carnea	0.19	335	0.81	271.35
Pitcairnia tabuliformis	0.2	223	0.8	178.4
Reference
J. M. Earles, G. Theroux-Rancourt, A. B. Roddy,... , C. R. Brodersena (2018). Beyond Porosity: 3D Leaf Intercellular Airspace Traits That Impact Mesophyll Conductance. Plant Physiol.178(1): 148–162.
