## Supplementary Table 2 for "CAM emerges in a leaf metabolic model under water-saving constraints in different environments"

### Sheet: Phloem sap
Supplementary Table 2 - Phloem sap compositions for different species
"CAM emerges in a leaf metabolic model under water-saving constraints in different environments"
Nadine Töpfer, Thomas Braam, Sanu Shameer, ..., R. George Ratcliffe, Lee J. Sweetlove
Normalized phloem compositions:
		CAM	C3
		Opuntia	Arabidopsis	Tomato
Metabolite ID	Name	% of phloem	% of phloem	% of phloem
sSUCROSE_b	sucrose	0.703518	0.689309	0.762887
GLC_c	glucose	0.00154619	0	0.0721649
FRU_c	fructose	0.00154619	0	0.0824742
sASP_b	aspartate	0.0031465	0.0297656	0.00626804
sGLU_b	glutamate	0.00915346	0.0357187	0.0129485
ASN_c	aspargine	0.0112988	0.0316455	0.00156701
SER_c	serine	0.00800928	0.0241258	0.00412371
sGLN_b	glutamine	0.0360417	0.104023	0.0250722
GLY_c	glycine	0.0112988	0.00219325	0.000742268
THR_c	threonine	0	0.017546	0.00717526
sALA_b	alanine	0.00486278	0.0303922	0.00404124
sGABA_b	GABA	0	0	0.00239175
VAL_c	valine	0.0389022	0.00751973	0.0028866
ILE_c	isoleucine	0.0394743	0.00375986	0.00181443
PHE_c	phenylalanine	0.0200232	0.00344654	0.00593814
LEU_c	leucine	0.0360417	0.00375986	0.00214433
LYS_c	lysine	0.0243139	0.0056398	0.00230928
ARG_c	arginine	0.00200232	0.00501315	0.000435935
HIS_c	histidine	0	0.00125329	0.000435935
CYS_c	cysteine	0	0	0.000435935
PRO_c	proline	0.00114418	0	0.000435935
MET_c	methionine	0.00800928	0.00219325	0.000435935
TYR_c	tyrosine	0.0294627	0.00187993	0.000435935
TRP_c	tryptophan	0.00286046	0.0028199	0.000435935
MAL_c	malate	0.00734441	0	0
PROTON_e	extracellular proton	1	1	1
PROTON_c	cytosolic proton	-1	-1	-1
References
Arabidopsis:
Wilkinson TL., Douglas A.E. (2003) Phloem amino acids and the host plant range of the polyphagous aphid, Aphis fabae. Entomol Exp Appl. 106:103–113
Opuntia:
Wang, N., & Nobel, P. S. (1995). Phloem exudate collected via scale insect stylets for the CAM species Opuntia ficus-indica under current and doubled CO2 concentrations. Ann. Bot. 75(5):525–532
Tomato:
Walker, A. J., & Ho, L. C. (1977). Carbon translocation in the tomato: carbon import and fruit growth. Ann. Bot, 41(174): 813–823.
Valle, E. M., Boggio, S. B., & Heldt, H. W. (1998). Free amino acid composition of phloem sap and growing fruit of Lycopersicon esculentum, Plant Cell Physiol. 39(4):458–461.

### Sheet: Modeling results
Supplementary Table 2 - Modeling results for different species and constraints
"CAM emerges in a leaf metabolic model under water-saving constraints in different environments"
Nadine Töpfer, Thomas Braam, Sanu Shameer, R. George Ratcliffe, Lee J. Sweetlove
Model Comparison Tomato vs. Opuntia vs. Arabidopsis phloem output
	Unit	C3 leaf: Tomato Storage 7 ICDH	C3 leaf: Tomato Storage 7 ICDH hot climate	CAM leaf: Tomato Storage 24 ICDH	CAM leaf: Tomato Storage inf ICDH	CAM leaf: Tomato Storage 24 noICDH
Max Phloem_output_tx_01	μmol/m2 s	0.687452	1.06839	0.689897	0.689897	0.689897
total phloem output	μmol/m2 s	11.4575	22.0802	11.4983	11.4983	11.4983
total phloem output	mmol/per m2 leaf and day	41.2471	79.4886	41.3938	41.3938	41.3938
total water loss	μmol/m2 s	32321	222064	34109.6	34109	34109.6
total water loss	mol/m2 leaf and day	116.356	799.432	122.795	122.792	122.795
	l/m2 leaf and day	2.0944	14.3898	2.2103	2.21026	2.2103
CO2 uptake	μmol/m2 s	123.996	232.453	131.805	131.805	131.821
	mmol/per m2 leaf and day	446.386	836.833	474.498	474.498	474.555
H2O lost per CO2 fixed	mol	260.661	955.307	258.788	258.784	258.758
				99.6456
				105.534
	Unit	C3 leaf: Opuntia Storage 7 ICDH	C3 leaf: Opuntia Storage 7 ICDH hot climate	CAM leaf: Opuntia Storage 24 ICDH	CAM leaf: Opuntia Storage inf ICDH	CAM leaf: Opuntia Storage 24 noICDH
Max Phloem_output_tx_01	μmol/m2 s	0.686032	1.09021	0.686165	0.686165	0.686165
total phloem output	μmol/m2 s	11.4339	22.531	11.4361	11.4361	11.4361
total phloem output	mmol/per m2 leaf and day	41.1619	81.1117	41.1699	41.1699	41.1699
total water loss	μmol/m2 s	33156.8	219098	33225.8	33224.4	33235.9
total water loss	mol/m2 leaf and day	119.365	788.754	119.613	119.608	119.649
	l/m2 leaf and day	2.14856	14.1976	2.15303	2.15294	2.15368
CO2 uptake	μmol/m2 s	128.29	228.988	129.093	129.101	129.129
	mmol/per m2 leaf and day	461.842	824.356	464.735	464.762	464.865
H2O lost per CO2 fixed	mol	258.453	956.812	257.378	257.353	257.385
	Unit	C3 leaf: Arabidopsis Storage 7 ICDH	C3 leaf: Arabidopsis Storage 7 ICDH hot climate	CAM leaf: Arabidopsis Storage 24 ICDH	CAM leaf: Arabidopsis Storage inf ICDH	CAM leaf: Arabidopsis Storage 24 noICDH
Max Phloem_output_tx_01	μmol/m2 s	0.724611	1.14156	0.725626	0.725626	0.725626
total phloem output	μmol/m2 s	12.0768	23.5922	12.0938	12.0938	12.0938
total phloem output	mmol/per m2 leaf and day	43.4766	84.932	43.5376	43.5376	43.5376
total water loss	μmol/m2 s	32978.8	220542	33414.3	33412.5	33414.3
total water loss	mol/m2 leaf and day	118.724	793.95	120.291	120.285	120.291
	l/m2 leaf and day	2.13703	14.2911	2.16525	2.16513	2.16525
CO2 uptake	μmol/m2 s	127.289	230.492	129.681	129.68	129.673
	mmol/per m2 leaf and day	458.241	829.772	466.852	466.849	466.823
H2O lost per CO2 fixed	mol	259.086	956.829	257.665	257.653	257.681

### Sheet: Environmental Parameters
Supplementary Table 2 - Environmental parameters
"CAM emerges in a leaf metabolic model under water-saving constraints in different environments"
Nadine Töpfer, Thomas Braam, Sanu Shameer, R. George Ratcliffe, Lee J. Sweetlove
	Standard parameters	Values used to simulate high water loss	Environmental parameter scan
MinT	16	27	0 - 30
MaxT	26	40	0 - 50
Shift_temperature	2	2	2
MaxHumidity	0.8	0.4	0.5, 0.7, 0.9
MinHumidity	0.6	0.2	0.3, 0.5, 0.7
Shift_humidity	2	2	2
MaxLight	250	1200	250, 500, 1000
DayLength	12	18	2016-12-08
TCurveAdjustment	0.7	0.6	0.7
RHCurveAdjustment	0.7	0.6	0.7
These values can be set in the file "Temperature_and_Humidity_Curves.csv"
MinT - minimum temperature throughout the day in degree C
MaxT - maximum temperature throughout the day in degree C
Shift_temperature - how many hours should peak in temperature be shifted with respect to midday
MaxHumidity - maximum RH throughout the day
MinHumidity - minimum RH throughout the day
Shift_humidity - how many hours should peak in humidity be shifted with respect to midday
MaxLight - maximum light intensity
DayLength - sigma value for gauss curve
