## Supplementary material for "CAM emerges in a leaf metabolic model under water-saving constraints in different environments": Code: pathwayprioritizer.csv

glycolysis	1
Tricarboxylic acid cycle	2
Mitochondrial electron transport chain	3
gluconeogenesis	4
Pentose phosphate pathway	5
NADH to cytochrome oxidase electron transfer	6
Photosynthesis	7
Rubisco shunt	8
photorespiration	9
Calvin-Benson-Bassham cycle	10
C4 photosynthetic carbon assimilation cycle	11
Malate valve	12
Water-Water cycle	13
Maintenance	14
Peroxide formation	15
cellulose biosynthesis	16
chorismate biosynthesis	17
citrulline biosynthesis	18
acetylCoA biosynthesis	19
NA	20
ascorbate biosynthesis	21
formyl-thf biosynthesis	22
GDP-glucose biosynthesis	23
GDP-mannose biosynthesis	24
GDP-mannose metabolism	25
glycogen biosynthesis	26
inosine-5'-phosphate biosynthesis	27
myo-inositol biosynthesis	28
lipid-independent phytate biosynthesis	29
palmitate biosynthesis	30
Phosphoribosyl pyrophosphate biosynthesis	31
sorbitol biosynthesis	32
starch biosynthesis	33
sucrose biosynthesis	34
tetrahydrofolate biosynthesis	35
tetrapyrrole biosynthesis	36
UDP-D-glucuronate biosynthesis	37
UDP-D-xylose biosynthesis	38
UDP-galactose biosynthesis	39
xylan biosynthesis	40
guanosine nucleotides de novo biosynthesis	41
adenosine nucleotides de novo biosynthesis	42
citrulline degradation	43
cyanate degradation	44
galactose degradation	45
glucose and glucose-1-phosphate degradation	46
glycogen degradation	47
glycolate and glyoxylate degradation	48
oxidative ethanol degradation	49
purine degradation	50
starch degradation	51
sucrose degradation	52
trehalose degradation	53
4-aminobutyrate degradation	54
nitrate reduction	55
nitrate assimilation	56
Nitrate assimilation	57
ammonia assimilation cycle	58
alanine biosynthesis	59
arginine biosynthesis	60
asparagine biosynthesis	61
cysteine biosynthesis	62
glutamate biosynthesis	63
glutamine biosynthesis	64
glycine biosynthesis	65
histidine biosynthesis	66
homocysteine and cysteine interconversion	67
homoserine biosynthesis	68
isoleucine biosynthesis	69
leucine biosynthesis	70
lysine biosynthesis	71
methionine biosynthesis	72
ornithine biosynthesis	73
phenylalanine biosynthesis	74
proline biosynthesis	75
serine biosynthesis	76
threonine biosynthesis from homoserine	77
tyrosine biosynthesis	78
valine biosynthesis	79
alanine degradation	80
arginine degradation	81
aspartate degradation	82
glutamate degradation	83
isoleucine degradation	84
leucine degradation	85
proline degradation	86
tyrosine degradation	87
valine degradation	88
glutathione redox reactions	89
ascorbate glutathione cycle	90
CDP-diacylglycerol biosynthesis	91
fatty acid biosynthesis initiation	92
sulfate activation for sulfonation	93
sulfate reduction	94
sulfite oxidation	95
citrulline-nitric oxide cycle	96
coniferin metabolism	97
folate polyglutamylation	98
folate transformations	99
formaldehyde assimilation	100
formaldehyde oxidation	101
formate oxidation to CO2	102
glutamate dependent acid resistance	103
hypoglycin biosynthesis	104
NAD/NADH phosphorylation and dephosphorylation	105
pyrimidine ribonucleotides interconversion	106
pyruvate fermentation	107
removal of superoxide radicals	108
glyoxylate cycle	109
tRNA charging pathway	110
urea cycle	111
Nutrient uptake	112
Biomass	113
Intracellular transport	114
Extracellular transport	115
Linker	116
ferric iron binding	117
fatty acid elongation	118
acyl-CoA hydrolysis	119
L-ascorbate biosynthesis	120
glycerol degradation	121
inorganic pyrophosphatase	122
chlorophyll cycle	123
Vacuole transport	124
tryptophan biosynthesis	125
zeaxanthin interconversion	126
Balancer	127
	128
