## Supplementary material for "CAM emerges in a leaf metabolic model under water-saving constraints in different environments": Code: rxnpathwaydict.csv

ACETATE_COA_LIGASE_RXN_p	acetylCoA biosynthesis
ACETATE_COA_LIGASE_RXN_x	acetylCoA biosynthesis
AMPSYN_RXN_p	adenosine nucleotides de novo biosynthesis
ADENYL_KIN_RXN_p	adenosine nucleotides de novo biosynthesis
ADENYL_KIN_RXN_m	adenosine nucleotides de novo biosynthesis
ADENYL_KIN_RXN_c	adenosine nucleotides de novo biosynthesis
ADENYLOSUCCINATE_SYNTHASE_RXN_p	adenosine nucleotides de novo biosynthesis
ALANINE_AMINOTRANSFERASE_RXN_c	alanine degradation
ALANINE_AMINOTRANSFERASE_RXN_m	alanine degradation
ALANINE_AMINOTRANSFERASE_RXN_x	alanine degradation
GLUTAMATE_DEHYDROGENASE_RXN_m	alanine degradation
N_ACETYLGLUTPREDUCT_RXN_p	arginine biosynthesis
ACETYLORNTRANSAM_RXN_p	arginine biosynthesis
ACETYLGLUTKIN_RXN_p	arginine biosynthesis
GLUTAMATE_N_ACETYLTRANSFERASE_RXN_p	arginine biosynthesis
GLUTATHIONE_REDUCT_NADPH_RXN_p	ascorbate glutathione cycle
RXN_3522_p	ascorbate glutathione cycle
1_PERIOD_8_PERIOD_5_PERIOD_1_RXN_p	ascorbate glutathione cycle
ASNSYNA_RXN_c	asparagine biosynthesis
ASPAMINOTRANS_RXN_p	aspartate degradation
ASPAMINOTRANS_RXN_x	aspartate degradation
ASPAMINOTRANS_RXN_c	aspartate degradation
ASPAMINOTRANS_RXN_m	aspartate degradation
MALATE_DEH_RXN_m	malate valve
MALATE_DEH_RXN_c	malate valve
MALATE_DEH_RXN_x	malate valve
MALATE_DEH_RXN_p	malate valve
Ca_biomass	biomass
pALA_biomass	biomass
pASN_biomass	biomass
pASP_biomass	biomass
pARG_biomass	biomass
sGABA_biomass	biomass
Glycerol_biomass	biomass
sGLU_biomass	biomass
pHIS_biomass	biomass
sGLN_biomass	biomass
pMET_biomass	biomass
pGLY_biomass	biomass
sASP_biomass	biomass
pLYS_biomass	biomass
pVAL_biomass	biomass
sALA_biomass	biomass
pTHR_biomass	biomass
pSER_biomass	biomass
pILE_biomass	biomass
sSUCROSE_biomass	biomass
pGLN_biomass	biomass
pTYR_biomass	biomass
pGLU_biomass	biomass
pPHE_biomass	biomass
pLEU_biomass	biomass
Xylan_biomass	biomass
biomass_tx	biomass
K_biomass	biomass
sSUC_biomass	biomass
sCIT_biomass	biomass
Cellulose_biomass	biomass
FattyAcid_biomass	biomass
Mg_biomass	biomass
sMAL_biomass	biomass
Starch_biomass	biomass
sFUM_biomass	biomass
PYRUVATEORTHOPHOSPHATE_DIKINASE_RXN_c	C4 photosynthetic carbon assimilation cycle
1_PERIOD_2_PERIOD_1_PERIOD_13_RXN_p	Calvin-Benson-Bassham cycle
SEDOBISALDOL_RXN_p	Calvin-Benson-Bassham cycle
SEDOHEPTULOSE_BISPHOSPHATASE_RXN_p	Calvin-Benson-Bassham cycle
GLYC3PDEHYDROGBIOSYN_RXN_c	CDP-diacylglycerol biosynthesis
CELLULOSE_SYNTHASE_UDP_FORMING_RXN_c	cellulose biosynthesis
SHIKIMATE_5_DEHYDROGENASE_RXN_p	chorismate biosynthesis
DAHPSYN_RXN_p	chorismate biosynthesis
CHORISMATE_SYNTHASE_RXN_p	chorismate biosynthesis
SHIKIMATE_KINASE_RXN_p	chorismate biosynthesis
3_DEHYDROQUINATE_SYNTHASE_RXN_p	chorismate biosynthesis
3_DEHYDROQUINATE_DEHYDRATASE_RXN_p	chorismate biosynthesis
2_PERIOD_5_PERIOD_1_PERIOD_19_RXN_p	chorismate biosynthesis
ORNITHINE_GLU_AMINOTRANSFORASE_RXN_m	citrulline biosynthesis
ORNCARBAMTRANSFER_RXN_p	citrulline degradation
CONIFERIN_BETA_GLUCOSIDASE_RXN_c	coniferin metabolism
2_PERIOD_4_PERIOD_1_PERIOD_111_RXN_c	coniferin metabolism
RXN0_5224_c	cyanate degradation
RXN0_5224_p	cyanate degradation
SERINE_O_ACETTRAN_RXN_p	cysteine biosynthesis
ACSERLY_RXN_p	cysteine biosynthesis
2_PERIOD_3_PERIOD_1_PERIOD_180_RXN_p	fatty acid biosynthesis initiation
ACETYL_COA_CARBOXYLTRANSFER_RXN_p	fatty acid biosynthesis initiation
MALONYL_COA_ACP_TRANSACYL_RXN_p	fatty acid biosynthesis initiation
FERRIC_CHELATE_REDUCTASE_RXN_c	ferric iron binding
METHYLENETHFDEHYDROG_NADP_RXN_c	formyl-THF biosynthesis
METHENYLTHFCYCLOHYDRO_RXN_c	formyl-THF biosynthesis
GLYOHMETRANS_RXN_p	formyl-THF biosynthesis
GLYOHMETRANS_RXN_c	formyl-THF biosynthesis
GLYOHMETRANS_RXN_m	formyl-THF biosynthesis
GCVMULTI_RXN_m	formyl-THF biosynthesis
FORMYLTHFDEFORMYL_RXN_p	formyl-THF biosynthesis
HOMOCYSMETB12_RXN_c	formyl-THF biosynthesis
1_PERIOD_5_PERIOD_1_PERIOD_20_RXN_c	formyl-THF biosynthesis
HOMOCYSMETB12_RXN_p	formyl-THF biosynthesis
SUCROSE_SYNTHASE_RXN_c	galactose degradation
2_PERIOD_7_PERIOD_7_PERIOD_34_RXN_c	GDP-glucose biosynthesis
2_PERIOD_7_PERIOD_7_PERIOD_13_RXN_c	GDP-mannose biosynthesis
PGLUCISOM_RXN_p	GDP-mannose biosynthesis
PGLUCISOM_RXN_c	GDP-mannose biosynthesis
PEPCARBOX_RXN_c	gluconeogenesis
MALIC_NADP_RXN_c	gluconeogenesis
GLUTAMATE_SYNTHASE_FERREDOXIN_RXN_p	glutamate biosynthesis
GLUTAMATE_SYNTHASE_NADH_RXN_p	glutamate biosynthesis
GABATRANSAM_RXN_m	glutamate degradation
RXN_6902_m	glutamate degradation
SUCCINATE_SEMIALDEHYDE_DEHYDROGENASE_RXN_m	glutamate degradation
GLUTDECARBOX_RXN_c	glutamate degradation
THREONINE_ALDOLASE_RXN_c	glycine biosynthesis
GLUCOKIN_RXN_c	glycolysis
GLUCOKIN_RXN_p	glycogen degradation
GLY3KIN_RXN_p	glycolate and glyoxylate degradation
MALSYN_RXN_x	glycolate and glyoxylate degradation
6PFRUCTPHOS_RXN_p	glycolysis
PYRUVDEH_RXN_p	glycolysis
F16ALDOLASE_RXN_p	glycolysis
F16ALDOLASE_RXN_c	glycolysis
2_PERIOD_7_PERIOD_1_PERIOD_90_RXN_c	glycolysis
1_PERIOD_2_PERIOD_1_PERIOD_9_RXN_c	glycolysis
6PFRUCTPHOS_RXN_c	glycolysis
F16BDEPHOS_RXN_p	glycolysis
F16BDEPHOS_RXN_c	glycolysis
PYRUVDEH_RXN_m	glycolysis
PHOSGLYPHOS_RXN_p	glycolysis
PHOSGLYPHOS_RXN_c	glycolysis
TRIOSEPISOMERIZATION_RXN_p	glycolysis
GAPOXNPHOSPHN_RXN_c	glycolysis
TRIOSEPISOMERIZATION_RXN_c	glycolysis
GAPOXNPHOSPHN_RXN_p	glycolysis
FUMHYDR_RXN_c	glyoxylate cycle
FUMHYDR_RXN_m	tricarboxylic acid cycle
CITSYN_RXN_x	glyoxylate cycle
CITSYN_RXN_m	tricarboxylic acid cycle
ISOCIT_CLEAV_RXN_x	glyoxylate cycle
ACONITATEHYDR_RXN_m	tricarboxylic acid cycle
ACONITATEHYDR_RXN_c	glyoxylate cycle
ACONITATEDEHYDR_RXN_m	tricarboxylic acid cycle
ACONITATEDEHYDR_RXN_c	glyoxylate cycle
GDPKIN_RXN_p	guanosine nucleotides de novo biosynthesis
GDPKIN_RXN_m	guanosine nucleotides de novo biosynthesis
GDPKIN_RXN_c	guanosine nucleotides de novo biosynthesis
PRIBFAICARPISOM_RXN_p	histidine biosynthesis
ATPPHOSPHORIBOSYLTRANS_RXN_p	histidine biosynthesis
HISTALDEHYD_RXN_p	histidine biosynthesis
HISTCYCLOHYD_RXN_p	histidine biosynthesis
IMIDPHOSDEHYD_RXN_p	histidine biosynthesis
GLUTAMIDOTRANS_RXN_p	histidine biosynthesis
HISTOLDEHYD_RXN_p	histidine biosynthesis
HISTPRATPHYD_RXN_p	histidine biosynthesis
HISTIDPHOS_RXN_p	histidine biosynthesis
HISTAMINOTRANS_RXN_p	histidine biosynthesis
CYSTAGLY_RXN_p	homocysteine and cysteine interconversion
HOMOSERDEHYDROG_RXN_NAD_p	homoserine biosynthesis
HOMOSERDEHYDROG_RXN_NADP_p	homoserine biosynthesis
IMPCYCLOHYDROLASE_RXN_p	inosine-5'-phosphate biosynthesis
AICARTRANSFORM_RXN_p	inosine-5'-phosphate biosynthesis
Glycolate_pc	intracellular transport
NH3_pc	intracellular transport
CIT_PROTON_vc	vacuole transport
PYRUVATE_pc	intracellular transport
TYR_pc	intracellular transport
THF_pc	intracellular transport
ILE_pc	intracellular transport
SUCROSE_PROTON_vc	vacuole transport
LYS_pc	intracellular transport
SER_xc	intracellular transport
X5P_Pi_pc	intracellular transport
O2_pc	intracellular transport
SO4_pc	intracellular transport
MAL_PROTON_vc	vacuole transport
CO2_mc	intracellular transport
SER_mc	intracellular transport
NH3_mc	intracellular transport
O2_mc	intracellular transport
VAL_pc	intracellular transport
H2O_tx	intracellular transport
NITRATE_vc	vacuole transport
CO2_tx	intracellular transport
CO2_tx_re	intracellular transport
HIS_ORNITHINE_mc	intracellular transport
ATP_ADP_mc	intracellular transport
GLY_mc	intracellular transport
CIT_ISOCITRATE_mc	intracellular transport
CIT_ACONITATE_mc	intracellular transport
SUC_SO4_mc	intracellular transport
ISOCITRATE_ACONITATE_mc	intracellular transport
AMP_pc	intracellular transport
GLN_GLU_pc	intracellular transport
MAL_CIT_mc	intracellular transport
OAA_SO4_mc	intracellular transport
MAL_SUC_mc	intracellular transport
OAA_SUC_mc	intracellular transport
2KG_OAA_mc	intracellular transport
L_ASPARTATE_xc	intracellular transport
2KG_CIT_mc	intracellular transport
GAP_3PGA_pc	intracellular transport
FORMATE_pc	intracellular transport
OAA_Pi_mc	intracellular transport
2KG_MAL_mc	intracellular transport
NITRITE_pc	intracellular transport
METHYLENE_THF_pc	intracellular transport
PHE_pc	intracellular transport
FUM_PROTON_vc	vacuole transport
2_KETOGLUTARATE_xc	intracellular transport
L_ASPARTATE_GLU_mc	intracellular transport
CA2_rev_vc	vacuole transport
SUC_xc	intracellular transport
2KG_MAL_pc	intracellular transport
5_METHYL_THF_pc	intracellular transport
DHAP_Pi_pc	intracellular transport
H2O_mc	intracellular transport
SUC_CIT_mc	intracellular transport
CO2_pc	intracellular transport
GLT_MAL_pc	intracellular transport
H_cm	intracellular transport
SUC_ISOCITRATE_mc	intracellular transport
O2_xc	intracellular transport
ORNITHINE_CITRULLINE_pc	intracellular transport
G6P_Pi_pc	intracellular transport
L_ASPARTATE_pc	intracellular transport
Pi_PROTON_mc	intracellular transport
OAA_xc	intracellular transport
MAL_ISOCITRATE_mc	intracellular transport
THR_pc	intracellular transport
CIT_xc	intracellular transport
ATP_AMP_mc	intracellular transport
Glycolate_xc	intracellular transport
PRO_GLU_mc	intracellular transport
ATP_pc	intracellular transport
H2O_pc	intracellular transport
GLT_xc	intracellular transport
ACET_mc	intracellular transport
FORMATE_mc	intracellular transport
H_pc	intracellular transport
FRU_PROTON_rev_vc	vacuole transport
SUCROSE_rev_vc	vacuole transport
PEP_Pi_pc	intracellular transport
THREO_DS_ISO_CITRATE_xc	intracellular transport
OAA_ISOCITRATE_mc	intracellular transport
SUC_Pi_mc	intracellular transport
GLY_xc	intracellular transport
SUC_FUM_mc	intracellular transport
DHAP_3PGA_pc	intracellular transport
MG2_rev_vc	vacuole transport
GAP_Pi_pc	intracellular transport
3PGA_Pi_pc	intracellular transport
MAL_SO4_mc	intracellular transport
THF_mc	intracellular transport
SUC_ACONITATE_mc	intracellular transport
2KG_ISOCITRATE_mc	intracellular transport
ARG_HIS_mc	intracellular transport
PYRUVATE_PROTON_mc	intracellular transport
ARG_CITRULLINE_mc	intracellular transport
ARG_ORNITHINE_mc	intracellular transport
ACET_xc	intracellular transport
ORNITHINE_CITRULLINE_mc	intracellular transport
L_CITRULLINE_pc	intracellular transport
GLC_vc	vacuole transport
NITRATE_PROTON_rev_vc	vacuole transport
MAL_Pi_mc	intracellular transport
NADPHoxp_tx	maintenance
H2O_xc	intracellular transport
10_FORMYL_THF_pc	intracellular transport
OAA_CIT_mc	intracellular transport
GLC_PROTON_rev_vc	vacuole transport
FUM_pc	intracellular transport
PROTONATP_rev_vc	vacuole transport
HIS_CITRULLINE_mc	intracellular transport
H_xc	intracellular transport
Pi_PROTON_pc	intracellular transport
ATP_ADP_Pi_pc	intracellular transport
K_rev_vc	vacuole transport
ADP_pc	intracellular transport
FRU_vc	vacuole transport
OAA_ACONITATE_mc	intracellular transport
SER_pc	intracellular transport
GLY_pc	intracellular transport
ARG_mc	intracellular transport
ARG_LYS_mc	intracellular transport
GLN_GLU_mc	intracellular transport
Glycerate_xc	photorespiration
GLC_pc	intracellular transport
LYS_ORNITHINE_mc	intracellular transport
PALMITATE_pc	intracellular transport
2KG_SUC_mc	intracellular transport
METHYLENE_THF_mc	intracellular transport
PROTON_PPi_rev_vc	vacuole transport
4_AMINO_BUTYRATE_mc	intracellular transport
MAL_ACONITATE_mc	intracellular transport
HIS_pc	intracellular transport
MAL_xc	intracellular transport
MET_pc	intracellular transport
ACET_pc	intracellular transport
LEU_pc	intracellular transport
GLYCERATE_pc	intracellular transport
AMP_ATP_xc	intracellular transport
2KG_ACONITATE_mc	intracellular transport
PRO_mc	intracellular transport
ACETALD_mc	intracellular transport
Pi_xc	intracellular transport
HOMO_CYS_pc	intracellular transport
ACETOOHBUTSYN_RXN_p	isoleucine biosynthesis
ACETOOHBUTREDUCTOISOM_RXN_p	isoleucine biosynthesis
DIHYDROXYMETVALDEHYDRAT_RXN_p	isoleucine biosynthesis
THREDEHYD_RXN_p	isoleucine biosynthesis
BRANCHED_CHAINAMINOTRANSFERILEU_RXN_p	isoleucine biosynthesis
RXN_7800_p	leucine biosynthesis
RXN_8991_p	leucine biosynthesis
2_ISOPROPYLMALATESYN_RXN_p	leucine biosynthesis
3_ISOPROPYLMALDEHYDROG_RXN_p	leucine biosynthesis
3_ISOPROPYLMALISOM_RXN_p	leucine biosynthesis
BRANCHED_CHAINAMINOTRANSFERLEU_RXN_p	leucine degradation
DIHYDROPICRED_RXN_NAD_p	lysine biosynthesis
DIAMINOPIMDECARB_RXN_p	lysine biosynthesis
ASPARTATEKIN_RXN_p	lysine biosynthesis
ASPARTATE_SEMIALDEHYDE_DEHYDROGENASE_RXN_p	lysine biosynthesis
DIAMINOPIMEPIM_RXN_p	lysine biosynthesis
DIHYDRODIPICSYN_RXN_p	lysine biosynthesis
DIHYDROPICRED_RXN_NADP_p	lysine biosynthesis
RXN_7737_p	lysine biosynthesis
Protein_Processing_c	maintenance
Protein_Polymerisation_c	maintenance
Protein_Translocation_c	maintenance
OAA_MAL_mc	malate valve
MALATE_DEHYDROGENASE_NADPs_RXN_p	malate valve
OAA_MAL_pc	malate valve
CYSPH_RXN_p	methionine biosynthesis
CYSTATHIONINE_BETA_LYASE_RXN_p	methionine biosynthesis
H_im	mitochondrial electron transport chain
NADH_DEHYDROG_A_RXN_mi	mitochondrial electron transport chain
RXN_6884_m	mitochondrial electron transport chain
CYTOCHROME_C_OXIDASE_RXN_mi	mitochondrial electron transport chain
CYTOCHROME_C_OXIDASE_RXN_mc	mitochondrial electron transport chain
1_PERIOD_10_PERIOD_2_PERIOD_2_RXN_mc	mitochondrial electron transport chain
RXN_6883_m	mitochondrial electron transport chain
1_PERIOD_10_PERIOD_2_PERIOD_2_RXN_mi	mitochondrial electron transport chain
NADH_DEHYDROG_A_RXN_mc	mitochondrial electron transport chain
SUCCINATE_DEHYDROGENASE_UBIQUINONE_RXN_mi	mitochondrial electron transport chain
SUCCINATE_DEHYDROGENASE_UBIQUINONE_RXN_mc	mitochondrial electron transport chain
Mitochondrial_ATP_Synthase_m	mitochondrial electron transport chain
MYO_INOSITOL_1_PHOSPHATE_SYNTHASE_RXN_c	myo-inositol biosynthesis
MYO_INOSITOL_1OR_4_MONOPHOSPHATASE_RXN_c	myo-inositol biosynthesis
INORGPYROPHOSPHAT_RXN_c	inorganic pyrophosphatase
INORGPYROPHOSPHAT_RXN_p	inorganic pyrophosphatase
INORGPYROPHOSPHAT_RXN_x	inorganic pyrophosphatase
RXN0_5330_NAD_m	photorespiration
SERINE_GLYOXYLATE_AMINOTRANSFERASE_RXN_x	photorespiration
RXN_9651_p	fatty acid elongation
RXN_9654_p	fatty acid elongation
MALTODEXGLUCOSID_RXN_p	starch degradation
RXN_9648_p	fatty acid elongation
RXN0_5260_m	glycerol degradation
RXN_9653_p	fatty acid elongation
CELLULOSE_SYNTHASE_GDP_FORMING_RXN_c	cellulose biosynthesis
RXN0_5330_NADP_m	photorespiration
RXN_9650_p	fatty acid elongation
RXN_9652_p	fatty acid elongation
GLUCISOM_RXN_c	glycolysis
RXN_8001_p	histidine biosynthesis
RXN0_1483_c	ferric iron binding
SUCCINYL_COA_HYDROLASE_RXN_m	acyl-CoA hydrolysis
NADH_KINASE_RXN_c	NAD/NADH phosphorylation and dephosphorylation
NADPPHOSPHAT_RXN_c	NAD/NADH phosphorylation and dephosphorylation
FERREDOXIN_NITRITE_REDUCTASE_RXN_c	Nitrate assimilation
NITRATE_REDUCTASE_NADH_RXN_c	Nitrate assimilation
GLUTAMINESYN_RXN_p	nitrate assimilation
GLUTAMINESYN_RXN_c	nitrate assimilation
GLUTAMINESYN_RXN_m	nitrate reduction
O2_tx	nutrient uptake
K_tx	nutrient uptake
Mg_tx	nutrient uptake
GLC_tx	nutrient uptake
NH4_tx	nutrient uptake
Nitrate_tx	nutrient uptake
SO4_tx	nutrient uptake
Sucrose_tx	nutrient uptake
NADPHoxm_tx	maintenance
NADPHoxc_tx	maintenance
Photon_tx	nutrient uptake
Ca_tx	nutrient uptake
ATPase_tx	maintenance
RXN66_1_c	oxidative ethanol degradation
RXN66_3_m	oxidative ethanol degradation
RXN66_3_c	oxidative ethanol degradation
RXN_9528_p	palmitate biosynthesis
RXN_9655_p	palmitate biosynthesis
4_PERIOD_2_PERIOD_1_PERIOD_61_RXN_p	palmitate biosynthesis
RXN_9524_p	palmitate biosynthesis
RXN_9657_p	palmitate biosynthesis
RXN_9662_p	palmitate biosynthesis
RXN_9520_p	palmitate biosynthesis
4_PERIOD_2_PERIOD_1_PERIOD_58_RXN_p	palmitate biosynthesis
RXN_9661_p	palmitate biosynthesis
RXN_9549_p	palmitate biosynthesis
RXN_9539_p	palmitate biosynthesis
RXN_9535_p	palmitate biosynthesis
RXN_9537_p	palmitate biosynthesis
RXN_9531_p	palmitate biosynthesis
RXN_9533_p	palmitate biosynthesis
RXN_9660_p	palmitate biosynthesis
RXN_9659_p	palmitate biosynthesis
RXN_9540_p	palmitate biosynthesis
RXN_9514_p	palmitate biosynthesis
4_PERIOD_2_PERIOD_1_PERIOD_59_RXN_p	palmitate biosynthesis
RXN_9536_p	palmitate biosynthesis
RXN_9532_p	palmitate biosynthesis
RXN_9518_p	palmitate biosynthesis
RXN_9663_p	palmitate biosynthesis
RXN_9516_p	palmitate biosynthesis
RXN_9658_p	palmitate biosynthesis
RXN_9527_p	palmitate biosynthesis
RXN_9523_p	palmitate biosynthesis
RIB5PISOM_RXN_p	pentose phosphate pathway
2TRANSKETO_RXN_p	pentose phosphate pathway
RIBULP3EPIM_RXN_p	pentose phosphate pathway
6PGLUCONOLACT_RXN_p	pentose phosphate pathway
6PGLUCONOLACT_RXN_c	pentose phosphate pathway
GLU6PDEHYDROG_RXN_c	pentose phosphate pathway
GLU6PDEHYDROG_RXN_p	pentose phosphate pathway
1TRANSKETO_RXN_p	pentose phosphate pathway
TRANSALDOL_RXN_p	pentose phosphate pathway
6PGLUCONDEHYDROG_RXN_c	pentose phosphate pathway
6PGLUCONDEHYDROG_RXN_p	pentose phosphate pathway
RIBULP3EPIM_RXN_c	pentose phosphate pathway
RXN_10745_NAD_c	peroxide formation
PREPHENATE_TRANSAMINE_RXN_p	phenylalanine biosynthesis
CHORISMATEMUT_RXN_p	phenylalanine biosynthesis
CARBOXYCYCLOHEXADIENYL_DEHYDRATASE_RXN_p	phenylalanine biosynthesis
PRPPSYN_RXN_p	phosphoribosyl pyrophosphate biosynthesis
RXN_969_x	photorespiration
RXN_961_p	photorespiration
GLYCINE_AMINOTRANSFERASE_RXN_x	photorespiration
GPH_RXN_p	photorespiration
Plastoquinol_Oxidase_p	photosynthesis
PLASTOQUINOL_PLASTOCYANIN_REDUCTASE_RXN_p	photosynthesis
PSII_RXN_p	photosynthesis
RXN490_3650_p	photosynthesis
1_PERIOD_18_PERIOD_1_PERIOD_2_RXN_p	photosynthesis
Plastidial_ATP_Synthase_p	photosynthesis
Ferredoxin_Plastoquinone_Reductase_p	photosynthesis
NADPH_Dehydrogenase_p	photosynthesis
SPONTPRO_RXN_m	proline biosynthesis
RXN_7183_NADP_m	proline degradation
1_PERIOD_2_PERIOD_1_PERIOD_2_RXN_m	purine degradation
1_PERIOD_2_PERIOD_1_PERIOD_2_RXN_p	purine degradation
UDPKIN_RXN_c	pyrimidine ribonucleotides interconversion
ALCOHOL_DEHYDROG_RXN_c	pyruvate fermentation
CATAL_RXN_x	removal of superoxide radicals
SUPEROX_DISMUT_RXN_c	removal of superoxide radicals
2PGADEHYDRAT_RXN_c	rubisco shunt
2PGADEHYDRAT_RXN_p	rubisco shunt
PHOSPHORIBULOKINASE_RXN_p	rubisco shunt
3PGAREARR_RXN_p	rubisco shunt
3PGAREARR_RXN_c	rubisco shunt
RIBULOSE_BISPHOSPHATE_CARBOXYLASE_RXN_p	rubisco shunt
PEPDEPHOS_RXN_c	rubisco shunt
PEPDEPHOS_RXN_p	rubisco shunt
PSERTRANSAM_RXN_p	serine biosynthesis
PGLYCDEHYDROG_RXN_p	serine biosynthesis
RXN0_5114_p	serine biosynthesis
GLYCOGENSYN_RXN_p	starch biosynthesis
GLUC1PADENYLTRANS_RXN_p	starch biosynthesis
RXN_2141_p	starch degradation
RXN_1827_p	starch degradation
SUCROSE_PHOSPHATE_SYNTHASE_RXN_c	sucrose biosynthesis
SUCROSE_PHOSPHATASE_RXN_c	sucrose biosynthesis
GLUC1PURIDYLTRANS_RXN_c	sucrose biosynthesis
PHOSPHOGLUCMUT_RXN_p	sucrose biosynthesis
PHOSPHOGLUCMUT_RXN_c	sucrose biosynthesis
FRUCTOKINASE_RXN_c	sucrose degradation
RXN_1461_c	sucrose degradation
SULFITE_REDUCTASE_FERREDOXIN_RXN_p	sulfate reduction
SULFATE_ADENYLYLTRANS_RXN_p	sulfate reduction
1_PERIOD_8_PERIOD_4_PERIOD_9_RXN_p	sulfate reduction
GLURS_RXN_c	tetrapyrrole biosynthesis
HOMOSERKIN_RXN_p	threonine biosynthesis from homoserine
THRESYN_RXN_p	threonine biosynthesis from homoserine
ISOCITDEH_RXN_m	tricarboxylic acid cycle
ISOCITDEH_RXN_c	tricarboxylic acid cycle
2OXOGLUTARATEDEH_RXN_m	tricarboxylic acid cycle
ISOCITRATE_DEHYDROGENASE_NAD_RXN_m	tricarboxylic acid cycle
SUCCCOASYN_RXN_m	tricarboxylic acid cycle
THREONINE_TRNA_LIGASE_RXN_c	tRNA charging pathway
ASPARAGINE_TRNA_LIGASE_RXN_c	tRNA charging pathway
SERINE_TRNA_LIGASE_RXN_c	tRNA charging pathway
HISTIDINE_TRNA_LIGASE_RXN_c	tRNA charging pathway
GLYCINE_TRNA_LIGASE_RXN_c	tRNA charging pathway
GLUTAMINE_TRNA_LIGASE_RXN_c	tRNA charging pathway
ASPARTATE_TRNA_LIGASE_RXN_c	tRNA charging pathway
TYROSINE_TRNA_LIGASE_RXN_c	tRNA charging pathway
LYSINE_TRNA_LIGASE_RXN_c	tRNA charging pathway
ARGININE_TRNA_LIGASE_RXN_c	tRNA charging pathway
ALANINE_TRNA_LIGASE_RXN_c	tRNA charging pathway
PHENYLALANINE_TRNA_LIGASE_RXN_c	tRNA charging pathway
LEUCINE_TRNA_LIGASE_RXN_c	tRNA charging pathway
METHIONINE_TRNA_LIGASE_RXN_c	tRNA charging pathway
VALINE_TRNA_LIGASE_RXN_c	tRNA charging pathway
ISOLEUCINE_TRNA_LIGASE_RXN_c	tRNA charging pathway
RXN_5682_p	tyrosine biosynthesis
PREPHENATEDEHYDROG_RXN_p	tyrosine biosynthesis
TYRAMINOTRANS_RXN_p	tyrosine degradation
2_PERIOD_7_PERIOD_7_PERIOD_44_RXN_c	UDP-D-glucuronate biosynthesis
MYO_INOSITOL_OXYGENASE_RXN_c	UDP-D-glucuronate biosynthesis
GLUCURONOKINASE_RXN_c	UDP-D-glucuronate biosynthesis
UDP_GLUCURONATE_DECARBOXYLASE_RXN_c	UDP-D-xylose biosynthesis
UGD_RXN_c	UDP-D-xylose biosynthesis
ARGSUCCINLYA_RXN_c	urea cycle
6_PERIOD_3_PERIOD_4_PERIOD_16_RXN_p	urea cycle
ARGSUCCINSYN_RXN_c	urea cycle
ACETOLACTREDUCTOISOM_RXN_p	valine biosynthesis
DIHYDROXYISOVALDEHYDRAT_RXN_p	valine biosynthesis
ACETOLACTSYN_RXN_p	valine biosynthesis
BRANCHED_CHAINAMINOTRANSFERVAL_RXN_p	valine degradation
RXN_3521_p	water-water cycle
L_ASCORBATE_PEROXIDASE_RXN_p	water-water cycle
SUPEROX_DISMUT_RXN_p	water-water cycle
Mehler_Reaction_p	water-water cycle
RXN_9104_c	xylan biosynthesis
Pi_tx	nutrient uptake
PREPHENATE_DEHYDROGENASE_NADP_RXN_p	tyrosine biosynthesis
PROTON_ATPase_c	maintenance
ALANINE_GLYOXYLATE_AMINOTRANSFERASE_RXN_x	glycine biosynthesis
MANNPGUANYLTRANGDP_RXN_c	GDP-mannose biosynthesis
H_tx	nutrient uptake
HYDROXYPYRUVATE_REDUCTASE_RXN_NAD_x	photorespiration
SUCCINATE_COA_LIGASE_GDP_FORMING_RXN_m	tricarboxylic acid cycle
RXN_10786_c	L-ascorbate biosynthesis
RXN_12541_c	ferric iron binding
GLYCERATE_GLYCOLLATE_pc	photorespiration
MALIC_NADP_RXN_p	gluconeogenesis
RXN_7678_NAD_p	chlorophyll cycle
TRP_pc	intracellular transport
MET_PROTON_vc	vacuole transport
PRTRANS_RXN_p	tryptophan biosynthesis
MDA_Fd_Ascorbate_p	photosynthesis
SERINE_O_ACETTRAN_RXN_c	cysteine biosynthesis
SPONTPRO_RXN_c	proline biosynthesis
SO4_ec	extracellular transport
ILE_PROTON_rev_vc	vacuole transport
RXN_7677_p	chlorophyll cycle
RXN0_5330_NADP_c	photorespiration
RXN0_5184_c	sucrose biosynthesis
MANNPISOM_RXN_c	GDP-mannose biosynthesis
NH4_ec	extracellular transport
ILE_PROTON_vc	vacuole transport
4_AMINO_BUTYRATE_PROTON_vc	vacuole transport
L_ALPHA_ALANINE_PROTON_rev_vc	vacuole transport
HEXOKINASE_RXN_MANNOSE_c	sucrose degradation
RXN_6883_mi	photorespiration
SER_PROTON_rev_vc	vacuole transport
RXN0_2382_p	tryptophan biosynthesis
ATP_CITRATE_PRO_S_LYASE_RXN_c	acetylCoA biosynthesis
ARG_PROTON_rev_vc	vacuole transport
RXN_14351_pc	intracellular transport
MAL_PROTON_rev_vc	vacuole transport
Nitrate_ec	extracellular transport
TYR_PROTON_vc	vacuole transport
HS_pc	intracellular transport
RXN_7985_p	zeaxanthin interconversion
CO2_ec	extracellular transport
RXN_7679_p	chlorophyll cycle
H2O_ec	extracellular transport
GLT_PROTON_vc	vacuole transport
PYRROLINECARBREDUCT_RXN_NAD_c	proline biosynthesis
GLT_PROTON_rev_vc	vacuole transport
RXN_3523_p	ascorbate glutathione cycle
Sucrose_ec	extracellular transport
RXN_7984_p	zeaxanthin interconversion
PHE_PROTON_rev_vc	vacuole transport
PRO_PROTON_vc	vacuole transport
VAL_PROTON_rev_vc	vacuole transport
TRP_PROTON_vc	vacuole transport
ACSERLY_RXN_c	cysteine biosynthesis
unlProtHYPO_c	extracellular transport
GLN_PROTON_vc	vacuole transport
GLN_PROTON_rev_vc	vacuole transport
RXN0_5330_NAD_mi	photorespiration
H_ic	intracellular transport
ASN_PROTON_vc	vacuole transport
L_ASPARTATE_PROTON_rev_vc	vacuole transport
PRO_PROTON_rev_vc	vacuole transport
Photon_ep	extracellular transport
THR_PROTON_vc	vacuole transport
FORMATETHFLIG_RXN_p	glyoxylate cycle
RXN0_5330_NADP_mi	photorespiration
SER_PROTON_vc	vacuole transport
RXN0_5330_NAD_c	photorespiration
RXN_7978_p	zeaxanthin interconversion
L_ASPARTATE_PROTON_vc	vacuole transport
CYS_PROTON_vc	vacuole transport
GLY_PROTON_rev_vc	vacuole transport
RXN0_2381_p	tryptophan biosynthesis
LYS_PROTON_rev_vc	vacuole transport
CIT_PROTON_rev_vc	vacuole transport
K_ec	extracellular transport
MET_PROTON_rev_vc	vacuole transport
Mg_ec	extracellular transport
THR_PROTON_rev_vc	vacuole transport
HIS_PROTON_vc	vacuole transport
SUCROSE_PROTON_rev_vc	vacuole transport
ASN_PROTON_rev_vc	vacuole transport
GLUTSEMIALDEHYDRROG_RXN_c	proline biosynthesis
RXN_6883_mc	photorespiration
O2_ec	extracellular transport
RXN_7674_p	chlorophyll cycle
NA	balancer
LYS_PROTON_vc	vacuole transport
Photon_tx_out	nutrient uptake
CARBAMATE_KINASE_RXN_p	urea cycle
PYRROLINECARBREDUCT_RXN_NADP_c	proline biosynthesis
LEU_PROTON_vc	vacuole transport
FERREDOXIN_NITRITE_REDUCTASE_RXN_p	nitrate reduction
ARG_PROTON_vc	vacuole transport
RXN1F_66_p	chlorophyll cycle
LEU_PROTON_rev_vc	vacuole transport
RXN0_5330_NAD_mc	photorespiration
MAL_CIT_vc	vacuole transport
TRP_PROTON_rev_vc	vacuole transport
RXN0_5330_NADP_mc	photorespiration
RXN_7979_p	zeaxanthin interconversion
GLUTKIN_RXN_c	proline biosynthesis
RXN_1826_p	starch degradation
GLY_PROTON_vc	vacuole transport
IGPSYN_RXN_p	tryptophan biosynthesis
RXN_7678_NADP_p	chlorophyll cycle
4_AMINO_BUTYRATE_PROTON_rev_vc	vacuole transport
PRAISOM_RXN_p	tryptophan biosynthesis
Pi_ec	extracellular transport
GLUTATHIONE_PEROXIDASE_RXN_p	ascorbate glutathione cycle
L_ALPHA_ALANINE_PROTON_vc	vacuole transport
MALTODEG_RXN_c	sucrose biosynthesis
MALIC_NAD_RXN_m	gluconeogenesis
VAL_PROTON_vc	vacuole transport
RXN_7676_p	chlorophyll cycle
Ca_ec	extracellular transport
ANTHRANSYN_RXN_p	tryptophan biosynthesis
Phloem_output_tx	biomass
PEPCARBOXYKIN_RXN_c	gluconeogenesis
GLC_ec	extracellular transport
TYR_PROTON_rev_vc	vacuole transport
PHE_PROTON_vc	vacuole transport
HIS_PROTON_rev_vc	vacuole transport
CYS_PROTON_rev_vc	vacuole transport
