## Supplementary material for "CAM emerges in a leaf metabolic model under water-saving constraints in different environments": Code: Temperature_and_Humidity_Curves.csv

# Environmental parameters to generate temperature and humidity curves
# from:
# "CAM emerges in a leaf metabolic model under water-saving constraints in different environments"
# Nadine T”pfer, Thomas Braam, Sanu Shameer, R. George Ratcliffe, Lee J. Sweetlove
#
#
# MinT - minimum temperature throughout the day in degree C
# MaxT - maximum temperature throughout the day in degree C
# Shift_temperature - how many hours should peak in temperature be shifted with respect to midday
#
# MaxHumidity - maximum RH throughout the day
# MinHumidity - minimum RH throughout the day
# Shift_humidity - how many hours should peak in humidity be shifted with respect to midday
#
# MaxLight Ð maximum light intensity
# DayLength Ð sigma value for Gauss daylight curve, this value is later rounded as the max light intensity needs to be central, e.g. 12h are rounded to 13h
#
# TcurveAdjustment Ð factor shaping sigma value for Gauss temperature curve together with DayLength
# RHCurveAdjustment Ð factor shaping sigma value for Gauss RH curve together with DayLength
#
MinT	16
MaxT	26
Shift_temperature	2
MaxHumidity	0.8
MinHumidity	0.6
Shift_humidity	2
MaxLight	250
DayLength	12
TCurveAdjustment	0.7
RHCurveAdjustment	0.7
