## Supplementary material for "CAM emerges in a leaf metabolic model under water-saving constraints in different environments": Code: Temperature_dependent_WaterVapour.csv

# Temperature-dependent water vapour
# from:
# "CAM emerges in a leaf metabolic model under water-saving constraints in different environments"
# Nadine T�pfer, Thomas Braam, Sanu Shameer, R. George Ratcliffe, Lee J. Sweetlove
#
# This table is taken from Appendix I in:
# Nobel, Park S. 2009. Physicochemical and Environmental Plant Physiology. Academic Press.
#
#
#
T in degree C	c_h20_star [mol*m^3]
- 9.0	0.129
-8.0	0.141
-7.0	0.153
-6.0	0.166
-5.0	0.18
-4.0	0.195
-3.0	0.212
-2.0	0.23
-1.0	0.249
0	0.269
1	0.288
2	0.309
3	0.33
4	0.353
5	0.378
6	0.403
7	0.431
8	0.459
9	0.49
10	0.522
11	0.556
12	0.592
13	0.63
14	0.67
15	0.713
16	0.757
17	0.804
18	0.854
19	0.906
20	0.961
21	1.018
22	1.079
23	1.143
24	1.21
25	1.28
26	1.354
27	1.432
28	1.513
29	1.598
30	1.687
31	1.781
32	1.879
33	1.981
34	2.089
35	2.201
36	2.318
37	2.441
38	2.569
39	2.703
40	2.842
41	2.988
42	3.14
43	3.299
44	3.464
45	3.637
46	3.816
47	4.003
48	4.198
49	4.401
50	4.611
55	5.798
60	7.217
